# Association of Structural Variation with Cardiometabolic Traits in Finns

**DOI:** 10.1101/2020.12.13.422502

**Authors:** Lei Chen, Haley J. Abel, Indraniel Das, David E. Larson, Liron Ganel, Krishna L. Kanchi, Allison A. Regier, Erica P. Young, Chul Joo Kang, Alexandra J Scott, Colby Chiang, Xinxin Wang, Shuangjia Lu, Ryan Christ, Susan K. Service, Charleston W.K. Chiang, Aki S. Havulinna, Johanna Kuusisto, Michael Boehnke, Markku Laakso, Aarno Palotie, Samuli Ripatti, Nelson B. Freimer, Adam E. Locke, Nathan O. Stitziel, Ira M. Hall

**Affiliations:** McDonnell Genome Institute, Washington University School of Medicine, St. Louis, MO, USA; Department of Medicine, Washington University School of Medicine, St. Louis, MO, USA; Department of Genetics, Yale University School of Medicine, New Haven, CT, USA; Department of Genetics, Washington University School of Medicine, St. Louis, MO, USA; Cardiovascular Division, Department of Medicine, Washington University School of Medicine, St. Louis, MO, USA; Center for Neurobehavioral Genetics, Jane and Terry Semel Institute for Neuroscience and Human Behavior, University of California Los Angeles, Los Angeles, CA, USA; Center for Genetic Epidemiology, Department of Preventive Medicine, Keck School of Medicine, University of Southern California, Los Angeles, CA, USA; Quantitative and Computational Biology Section, Department of Biological Sciences, University of Southern California, Los Angeles, CA, USA; Institute for Molecular Medicine Finland (FIMM), HiLIFE, University of Helsinki, Helsinki, Finland; Finnish Institute for Health and Welfare (THL), Helsinki, Finland; Institute of Clinical Medicine, Internal Medicine, University of Eastern Finland, Kuopio, Finland; Department of Medicine, Kuopio University Hospital, Kuopio, Finland; Department of Biostatistics and Center for Statistical Genetics, University of Michigan School of Public Health, Ann Arbor, MI, USA; Analytical and Translational Genetics Unit (ATGU), Psychiatric & Neurodevelopmental Genetics Unit, Departments of Psychiatry and Neurology, Massachusetts General Hospital, Boston, MA, USA; Broad Institute of MIT and Harvard, Cambridge, MA, USA; Department of Public Health, Faculty of Medicine, University of Helsinki, Finland

## Abstract

The contribution of genome structural variation (SV) to quantitative traits associated with cardiometabolic diseases remains largely unknown. Here, we present the results of a study examining genetic association between SVs and cardiometabolic traits in the Finnish population. We used sensitive methods to identify and genotype 129,166 high-confidence SVs from deep whole genome sequencing (WGS) data of 4,848 individuals. We tested the 64,572 common and low frequency SVs for association with 116 quantitative traits, and tested candidate associations using exome sequencing and array genotype data from an additional 15,205 individuals. We discovered 31 genome-wide significant associations at 15 loci, including two novel loci at which SVs have strong phenotypic effects: (1) a deletion of the *ALB* gene promoter that is greatly enriched in the Finnish population and causes decreased serum albumin level in carriers (p=1.47×10^−54^), and is also associated with increased levels of total cholesterol (p=1.22×10^−28^) and 14 additional cholesterol-related traits, and (2) a multiallelic copy number variant (CNV) at *PDPR* that is strongly associated with pyruvate (p=4.81×10^−21^) and alanine (p=6.14×10^−12^) levels and resides within a structurally complex genomic region that has accumulated many rearrangements over evolutionary time. We also confirmed six previously reported associations, including five led by stronger signals in single nucleotide variants (SNVs), and one linking recurrent *HP* gene deletion and cholesterol levels (p=6.24×10^−10^), which was also found to be strongly associated with increased glycoprotein level (p=3.53×10^−35^). Our study confirms that integrating SVs in trait-mapping studies will expand our knowledge of genetic factors underlying disease risk.
