## Supplemental table 5 for "Association of Structural Variation with Cardiometabolic Traits in Finns"

### Sheet: Table S5
Table S5. Summary statistics for all the genome-wide significant signals (pre-clump)
ID	TRAIT	CHR	POS	P_WGS	BETA_WGS	AC_WGS	AF_WGS	N_WGS	P_WES	BETA_WES	N_IMP	MAF_IMP	P_IMP	BETA_IMP	DR2_IMP	COMBINED_P
CNV_chr4_73399922_73404147	Alb_combined	4	73399922	3.49e-21	0.9107	101	0.0322787	3129	NA	NA	7760	0.01752	3.24e-36	-0.8921	0.73	1.47e-54
CNV_chr4_73399922_73404147	S_ApoA1_combined	4	73399922	0.000107	-0.3677	107	0.0311409	3436	NA	NA	10448	0.0178	2.39e-06	0.2868	0.73	5.89e-09
CNV_chr4_73399922_73404147	S_totalc_combined	4	73399922	1.17e-08	-0.4929	130	0.0322581	4030	NA	NA	13951	0.01798	1.5e-22	0.5205	0.73	1.22e-28
CNV_chr4_73399922_73404147	S_ldlc_combined	4	73399922	0.000166	-0.3804	93	0.0297315	3128	NA	NA	8904	0.01749	3.24e-16	0.5497	0.73	2.43e-18
CNV_chr4_73399922_73404147	S_ldlc_semi_combined	4	73399922	0.000534	-0.6884	26	0.0374101	695	NA	NA	4068	0.01983	3.32e-06	0.4321	0.73	3.74e-08
CNV_chr4_73399922_73404147	IDL_C_combined	4	73399922	0.000176	-0.3655	101	0.0321451	3142	NA	NA	7784	0.01746	2.26e-07	0.3694	0.73	9.9e-10
CNV_chr4_73399922_73404147	IDL_P_combined	4	73399922	0.000223	-0.3589	101	0.0321554	3141	NA	NA	7782	0.01747	5.42e-09	0.4168	0.73	3.44e-11
CNV_chr4_73399922_73404147	PC_combined	4	73399922	0.000776	-0.3269	101	0.0321759	3139	NA	NA	7770	0.01745	3.93e-09	0.4206	0.73	8.39e-11
CNV_chr4_73399922_73404147	SM_combined	4	73399922	1.1e-05	-0.4268	101	0.0321759	3139	NA	NA	7770	0.01745	3.32e-13	0.5198	0.73	1.51e-16
CNV_chr4_73399922_73404147	TotCho_combined	4	73399922	0.000346	-0.3483	101	0.0321759	3139	NA	NA	7770	0.01745	9.01e-10	0.437	0.73	9.29e-12
CNV_chr4_73399922_73404147	Phe_combined	4	73399922	8.23e-05	-0.4133	85	0.0302061	2814	NA	NA	5945	0.0162	5.67e-05	0.3443	0.73	9.41e-08
CNV_chr4_73399922_73404147	L_LDL_C_combined	4	73399922	4.83e-05	-0.3958	101	0.0321451	3142	NA	NA	7784	0.01746	3.33e-11	0.4741	0.73	5.64e-14
CNV_chr4_73399922_73404147	L_LDL_P_combined	4	73399922	5.81e-05	-0.3909	101	0.0321451	3142	NA	NA	7784	0.01746	2.78e-12	0.4992	0.73	6.03e-15
CNV_chr4_73399922_73404147	M_LDL_C_combined	4	73399922	0.000552	-0.3362	101	0.0321451	3142	NA	NA	7784	0.01746	9.35e-12	0.4869	0.73	1.75e-13
CNV_chr4_73399922_73404147	M_LDL_P_combined	4	73399922	0.000394	-0.3451	101	0.0321451	3142	NA	NA	7784	0.01746	2.33e-13	0.5234	0.73	3.48e-15
85457	Alb_combined	4	73399955	4.29e-21	-2.368	100	0.0319591	3129	NA	NA	7760	0.0175	3.29e-36	-0.8924	0.73	1.83e-54
85457	S_ApoA1_combined	4	73399955	0.000683	0.8363	106	0.0308498	3436	NA	NA	10448	0.01778	2.33e-06	0.2873	0.73	3.38e-08
85457	S_totalc_combined	4	73399955	1.51e-08	1.298	129	0.0320099	4030	NA	NA	13951	0.01796	1.42e-22	0.5211	0.73	1.49e-28
85457	S_ldlc_combined	4	73399955	0.000158	0.982	92	0.0294118	3128	NA	NA	8904	0.01748	3.22e-16	0.55	0.73	2.31e-18
85457	S_ldlc_semi_combined	4	73399955	0.0005603	2.013	26	0.0374101	695	NA	NA	4068	0.01978	3.25e-06	0.4328	0.73	3.85e-08
85457	IDL_C_combined	4	73399955	0.0002017	0.9428	100	0.0318269	3142	NA	NA	7784	0.01744	2.17e-07	0.37	0.73	1.09e-09
85457	IDL_P_combined	4	73399955	0.0002424	0.9296	100	0.031837	3141	NA	NA	7782	0.01745	5.2e-09	0.4174	0.73	3.58e-11
85457	SM_combined	4	73399955	2.07e-05	1.077	100	0.0318573	3139	NA	NA	7770	0.01743	3.07e-13	0.5208	0.73	2.58e-16
85457	TotCho_combined	4	73399955	0.0007984	0.8501	100	0.0318573	3139	NA	NA	7770	0.01743	8.43e-10	0.438	0.73	1.95e-11
85457	Phe_combined	4	73399955	0.0002625	0.9866	84	0.0298507	2814	NA	NA	5945	0.01619	5.62e-05	0.3446	0.73	2.81e-07
61703	Tyr_combined	16	70621399	0.0002101	1.954	68	0.0241735	2813	NA	NA	5943	0.01176	7.68e-08	0.736	0.4	4.17e-10
40551	ln_P_CRP_combined	1	65443955	0.0003935	0.164	2022	0.506894	3989	NA	NA	12684	0.481	1.48e-07	0.06734	0.99	1.43e-09
40556	ln_P_CRP_combined	1	65613471	0.0004406	-0.1908	1890	0.473803	3989	NA	NA	12684	0.37829	3.1e-11	-0.09272	0.91	4.5e-13
52933	ln_P_CRP_combined	12	120963909	0.0007231	0.1912	2192	0.549511	3989	NA	NA	12684	0.32394	2.99e-11	0.09711	0.96	7.02e-13
62003	ln_P_adipon_combined	16	83637252	0.0001239	-0.3282	817	0.237915	3434	NA	NA	10276	0.12708	1.4e-05	-0.09228	1	3.68e-08
85457	L_LDL_C_combined	4	73399955	6.79e-05	1.01	100	0.0318269	3142	NA	NA	7784	0.01744	3.19e-11	0.4747	0.73	7.53e-14
85457	L_LDL_P_combined	4	73399955	8.29e-05	0.9969	100	0.0318269	3142	NA	NA	7784	0.01744	2.64e-12	0.5	0.73	8.12e-15
85457	M_LDL_C_combined	4	73399955	0.0007364	0.8557	100	0.0318269	3142	NA	NA	7784	0.01744	8.99e-12	0.4875	0.73	2.23e-13
85457	M_LDL_P_combined	4	73399955	0.0005495	0.8763	100	0.0318269	3142	NA	NA	7784	0.01744	2.22e-13	0.5241	0.73	4.6e-15
76561	S_HDL_P_combined	20	45906866	0.0005457	-0.1945	1707	0.543285	3142	NA	NA	7784	0.37045	0.0001304	-0.06442	0.99	1.24e-06
chr2_36505401_36505700	pulsepress_combined	2	36505401	0.0003957	0.1082	1773	0.440169	4028	NA	NA	13893	0.24277	0.0001325	-0.05809	0.87	9.31e-07
chr4_73398201_73402700	Alb_combined	4	73398201	4.21e-11	0.8014	100	0.0319591	3129	NA	NA	7760	0.01703	1.3e-36	-0.9392	0.68	5.87e-45
chr4_73400501_73406400	Alb_combined	4	73400501	2.7e-14	0.9501	102	0.0325983	3129	NA	NA	7760	0.01695	2.14e-36	-0.9285	0.7	6.62e-48
chr4_73398201_73402700	S_ApoA1_combined	4	73398201	0.000101	-0.4541	106	0.0308498	3436	NA	NA	10448	0.01728	1.95e-06	0.3031	0.68	4.59e-09
chr4_73400501_73406400	S_ApoB_combined	4	73400501	0.0008573	-0.4015	108	0.0314228	3437	NA	NA	10448	0.01722	7.51e-11	0.4138	0.7	2.02e-12
chr4_73398201_73402700	S_totalc_combined	4	73398201	3.82e-05	-0.4401	129	0.0320099	4030	NA	NA	13951	0.01746	1.21e-22	0.5471	0.68	2.84e-25
chr4_73400501_73406400	S_totalc_combined	4	73400501	1.63e-06	-0.5299	131	0.0325062	4030	NA	NA	13951	0.01738	1.04e-22	0.5432	0.7	1.1e-26
chr16_72057601_72058200	S_totalc_combined	16	72057601	5.23e-05	0.09119	2230	0.55335	4030	0.008414	0.00863756	13951	0.33692	1.65e-06	-0.06652	0.97	2.08e-09
chr16_72057601_72059500	S_totalc_combined	16	72057601	1.01e-05	0.1466	2167	0.537717	4030	0.008414	0.00863756	13951	0.32085	2.43e-06	-0.06925	0.89	6.24e-10
chr16_72057601_72058200	S_ldlc_combined	16	72057601	0.0001013	0.09987	1716	0.548593	3128	0.000454418	0.014351	8904	0.33278	1.64e-05	-0.07261	0.97	3.53e-08
chr16_72057601_72059500	S_ldlc_combined	16	72057601	0.0001393	0.1442	1663	0.53165	3128	0.000454418	0.014351	8904	0.31769	2.27e-05	-0.0755	0.89	6.49e-08
chr12_95946601_95947800	His_combined	12	95946601	0.0004736	0.1485	1466	0.521152	2813	NA	NA	5943	0.46432	6.13e-05	0.07756	0.93	5.33e-07
chr12_120963901_120964200	ln_P_CRP_combined	12	120963901	0.0007205	-0.07867	2174	0.544999	3989	NA	NA	12684	0.31704	1.68e-11	0.1004	0.93	4e-13
chr16_72057601_72058200	Gp_combined	16	72057601	1.38e-10	-0.1628	1725	0.549538	3139	3.02e-15	-0.0365419	7778	0.33437	3.03e-27	0.1876	0.97	3.53e-35
chr16_72057601_72059500	Gp_combined	16	72057601	5.32e-07	-0.1879	1682	0.535839	3139	3.02e-15	-0.0365419	7778	0.31898	1.79e-26	0.1952	0.89	7.09e-31
chr20_45906701_45907200	S_HDL_P_combined	20	45906701	0.0002396	0.1122	1661	0.528644	3142	NA	NA	7784	0.37354	0.0003598	0.06118	0.95	1.49e-06
CNV_chr16_69962899_69966712	Ala_combined	16	69962899	0.0009356	-0.3584	78	0.0277186	2814	1.76e-06	-0.0355967	NA	NA	NA	NA	NA	3.5e-08
CNV_chr16_69963515_69967227	Ala_combined	16	69963515	0.0005201	-0.3599	86	0.0305615	2814	1.76e-06	-0.0355967	NA	NA	NA	NA	NA	2e-08
CNV_chr16_69971959_69973047	Ala_combined	16	69971959	3.31e-06	-0.5613	66	0.0234542	2814	1.76e-06	-0.0355967	NA	NA	NA	NA	NA	1.56e-10
CNV_chr16_69977205_70005997	Ala_combined	16	69977205	1.38e-06	-0.5346	79	0.0280739	2814	1.76e-06	-0.0355967	NA	NA	NA	NA	NA	6.76e-11
CNV_chr16_69982813_69983880	Ala_combined	16	69982813	1.47e-05	-0.5188	67	0.0238095	2814	1.76e-06	-0.0355967	NA	NA	NA	NA	NA	6.56e-10
CNV_chr16_70024435_70049950	Ala_combined	16	70024435	1.38e-06	-0.5346	79	0.0280739	2814	1.76e-06	-0.0355967	NA	NA	NA	NA	NA	6.76e-11
CNV_chr16_70041038_70043650	Ala_combined	16	70041038	3.49e-06	-0.5107	80	0.0284293	2814	1.76e-06	-0.0355967	NA	NA	NA	NA	NA	1.65e-10
CNV_chr16_70092404_70093627	Ala_combined	16	70092404	6.12e-05	-0.5207	56	0.0199005	2814	1.76e-06	-0.0355967	NA	NA	NA	NA	NA	2.58e-09
CNV_chr16_70105335_70106413	Ala_combined	16	70105335	0.0003731	-0.4286	66	0.0234542	2814	1.76e-06	-0.0355967	NA	NA	NA	NA	NA	1.45e-08
CNV_chr16_70118415_70120749	Ala_combined	16	70118415	4.39e-06	-0.4965	83	0.0294954	2814	1.76e-06	-0.0355967	NA	NA	NA	NA	NA	2.05e-10
CNV_chr16_69962899_69966712	Pyr_combined	16	69962899	0.0002096	-0.3784	88	0.0281961	3121	9.87e-13	-0.047483	NA	NA	NA	NA	NA	7.68e-15
CNV_chr16_69963515_69967227	Pyr_combined	16	69963515	0.0002994	-0.3531	97	0.0310798	3121	9.87e-13	-0.047483	NA	NA	NA	NA	NA	1.09e-14
CNV_chr16_69971959_69973047	Pyr_combined	16	69971959	1.01e-07	-0.5943	77	0.0246716	3121	9.87e-13	-0.047483	NA	NA	NA	NA	NA	4.44e-18
CNV_chr16_69977205_70005997	Pyr_combined	16	69977205	1.59e-08	-0.5817	91	0.0291573	3121	9.87e-13	-0.047483	NA	NA	NA	NA	NA	7.31e-19
CNV_chr16_69982813_69983880	Pyr_combined	16	69982813	9.41e-11	-0.7175	78	0.024992	3121	9.87e-13	-0.047483	NA	NA	NA	NA	NA	4.81e-21
CNV_chr16_70024435_70049950	Pyr_combined	16	70024435	1.59e-08	-0.5817	91	0.0291573	3121	9.87e-13	-0.047483	NA	NA	NA	NA	NA	7.31e-19
CNV_chr16_70041038_70043650	Pyr_combined	16	70041038	5.54e-08	-0.5534	93	0.0297981	3121	9.87e-13	-0.047483	NA	NA	NA	NA	NA	2.48e-18
CNV_chr16_70092404_70093627	Pyr_combined	16	70092404	3.83e-06	-0.5512	67	0.0214675	3121	9.87e-13	-0.047483	NA	NA	NA	NA	NA	1.56e-16
CNV_chr16_70105335_70106413	Pyr_combined	16	70105335	9.97e-07	-0.5461	77	0.0246716	3121	9.87e-13	-0.047483	NA	NA	NA	NA	NA	4.18e-17
CNV_chr16_70118415_70120749	Pyr_combined	16	70118415	2.23e-07	-0.5195	96	0.0307594	3121	9.87e-13	-0.047483	NA	NA	NA	NA	NA	9.66e-18
CNV_chr16_70120150_70121316	Pyr_combined	16	70120150	3.54e-05	-0.4151	99	0.0317206	3121	9.87e-13	-0.047483	NA	NA	NA	NA	NA	1.36e-15
chr16_69976701_69989200	Ala_combined	16	69976701	1.15e-07	-0.5706	79	0.0280739	2814	1.76e-06	-0.0355967	NA	NA	NA	NA	NA	6.14e-12
chr16_69976701_70022500	Ala_combined	16	69976701	2.11e-07	-0.5869	81	0.0287846	2814	1.76e-06	-0.0355967	NA	NA	NA	NA	NA	1.1e-11
chr16_69977001_70116600	Ala_combined	16	69977001	2.15e-07	-0.5921	92	0.0326937	2814	1.76e-06	-0.0355967	NA	NA	NA	NA	NA	1.12e-11
chr16_70062001_70113500	Ala_combined	16	70062001	2.93e-07	-0.5744	89	0.0316276	2814	1.76e-06	-0.0355967	NA	NA	NA	NA	NA	1.51e-11
chr16_70094701_70118200	Ala_combined	16	70094701	3.71e-07	-0.5391	79	0.0280739	2814	1.76e-06	-0.0355967	NA	NA	NA	NA	NA	1.9e-11
chr14_21896901_22636500	His_combined	14	21896901	1.21e-05	-0.995	1277	0.453964	2813	8.38e-06	-0.0936787	NA	NA	NA	NA	NA	2.44e-09
chr14_21979101_22279400	His_combined	14	21979101	2.01e-05	-0.8432	1148	0.408105	2813	8.38e-06	-0.0936787	NA	NA	NA	NA	NA	3.96e-09
chr14_22084201_22208400	His_combined	14	22084201	1.6e-05	-0.8031	968	0.344117	2813	8.38e-06	-0.0936787	NA	NA	NA	NA	NA	3.18e-09
chr14_22110601_22302800	His_combined	14	22110601	1.08e-05	-0.7623	1274	0.452897	2813	8.38e-06	-0.0936787	NA	NA	NA	NA	NA	2.19e-09
chr14_22144701_22230200	His_combined	14	22144701	1.33e-05	-0.7535	907	0.322432	2813	8.38e-06	-0.0936787	NA	NA	NA	NA	NA	2.67e-09
chr14_22200701_22306800	His_combined	14	22200701	8.46e-06	-0.7273	1289	0.45823	2813	8.38e-06	-0.0936787	NA	NA	NA	NA	NA	1.73e-09
chr14_22237301_22325600	His_combined	14	22237301	1.86e-05	-0.666	1279	0.454675	2813	8.38e-06	-0.0936787	NA	NA	NA	NA	NA	3.67e-09
chr14_22261801_22301000	His_combined	14	22261801	3e-05	-0.6604	1291	0.458941	2813	8.38e-06	-0.0936787	NA	NA	NA	NA	NA	5.8e-09
chr14_22307801_22374600	His_combined	14	22307801	8.28e-05	-0.5894	1307	0.464629	2813	8.38e-06	-0.0936787	NA	NA	NA	NA	NA	1.53e-08
chr14_22369901_22415300	His_combined	14	22369901	8.61e-05	-0.576	1198	0.42588	2813	8.38e-06	-0.0936787	NA	NA	NA	NA	NA	1.59e-08
chr14_22418401_22460000	His_combined	14	22418401	1.85e-05	-0.6223	1104	0.392464	2813	8.38e-06	-0.0936787	NA	NA	NA	NA	NA	3.66e-09
chr14_21896901_22636500	Tyr_combined	14	21896901	1.47e-05	-0.9818	1276	0.453608	2813	1.84e-05	-0.0900855	NA	NA	NA	NA	NA	6.23e-09
chr14_21979101_22279400	Tyr_combined	14	21979101	2.45e-05	-0.8315	1147	0.40775	2813	1.84e-05	-0.0900855	NA	NA	NA	NA	NA	1.02e-08
chr14_22084201_22208400	Tyr_combined	14	22084201	7.37e-05	-0.7352	967	0.343761	2813	1.84e-05	-0.0900855	NA	NA	NA	NA	NA	2.91e-08
chr14_22110601_22302800	Tyr_combined	14	22110601	6.77e-05	-0.6878	1273	0.452542	2813	1.84e-05	-0.0900855	NA	NA	NA	NA	NA	2.68e-08
chr14_22144701_22230200	Tyr_combined	14	22144701	0.0001251	-0.6614	906	0.322076	2813	1.84e-05	-0.0900855	NA	NA	NA	NA	NA	4.82e-08
chr14_22200701_22306800	Tyr_combined	14	22200701	3.36e-05	-0.6748	1288	0.457874	2813	1.84e-05	-0.0900855	NA	NA	NA	NA	NA	1.37e-08
chr14_22237301_22325600	Tyr_combined	14	22237301	4.84e-05	-0.629	1278	0.454319	2813	1.84e-05	-0.0900855	NA	NA	NA	NA	NA	1.95e-08
chr14_22261801_22301000	Tyr_combined	14	22261801	2.02e-05	-0.6714	1290	0.458585	2813	1.84e-05	-0.0900855	NA	NA	NA	NA	NA	8.47e-09
chr14_22307801_22374600	Tyr_combined	14	22307801	5.83e-05	-0.5987	1306	0.464273	2813	1.84e-05	-0.0900855	NA	NA	NA	NA	NA	2.33e-08
chr14_22369901_22415300	Tyr_combined	14	22369901	6.85e-05	-0.5817	1197	0.425524	2813	1.84e-05	-0.0900855	NA	NA	NA	NA	NA	2.71e-08
chr14_22418401_22460000	Tyr_combined	14	22418401	1.74e-05	-0.6221	1103	0.392108	2813	1.84e-05	-0.0900855	NA	NA	NA	NA	NA	7.32e-09
chr16_69976701_69989200	Pyr_combined	16	69976701	3.16e-06	-0.4679	91	0.0291573	3121	9.87e-13	-0.047483	NA	NA	NA	NA	NA	1.29e-16
chr16_69976701_70022500	Pyr_combined	16	69976701	1.7e-07	-0.5498	94	0.0301186	3121	9.87e-13	-0.047483	NA	NA	NA	NA	NA	7.42e-18
chr16_69977001_70116600	Pyr_combined	16	69977001	1.17e-07	-0.5622	108	0.0346043	3121	9.87e-13	-0.047483	NA	NA	NA	NA	NA	5.16e-18
chr16_70062001_70113500	Pyr_combined	16	70062001	1.48e-07	-0.5475	103	0.0330022	3121	9.87e-13	-0.047483	NA	NA	NA	NA	NA	6.49e-18
chr16_70094701_70118200	Pyr_combined	16	70094701	4.21e-07	-0.5005	91	0.0291573	3121	9.87e-13	-0.047483	NA	NA	NA	NA	NA	1.8e-17
chr7_38253401_38358000	ln_P_CRP_combined	7	38253401	3.36e-09	0.8429	1503	0.376786	3989	1.9e-05	0.0361599	NA	NA	NA	NA	NA	2.01e-12
chr7_38266601_38351800	ln_P_CRP_combined	7	38266601	3.2e-13	1.09	1187	0.297568	3989	1.9e-05	0.0361599	NA	NA	NA	NA	NA	2.47e-16
chr14_21896901_22636500	ln_P_CRP_combined	14	21896901	1.28e-14	1.416	1913	0.479569	3989	0.00281362	0.0403603	NA	NA	NA	NA	NA	1.4e-15
chr14_21979101_22279400	ln_P_CRP_combined	14	21979101	8.72e-15	1.242	1724	0.432189	3989	0.00281362	0.0403603	NA	NA	NA	NA	NA	9.62e-16
chr14_22084201_22208400	ln_P_CRP_combined	14	22084201	1.3e-15	1.207	1455	0.364753	3989	0.00281362	0.0403603	NA	NA	NA	NA	NA	1.51e-16
chr14_22110601_22302800	ln_P_CRP_combined	14	22110601	1.74e-14	1.077	1886	0.4728	3989	0.00281362	0.0403603	NA	NA	NA	NA	NA	1.88e-15
chr14_22144701_22230200	ln_P_CRP_combined	14	22144701	4.35e-14	1.065	1348	0.337929	3989	0.00281362	0.0403603	NA	NA	NA	NA	NA	4.61e-15
chr14_22200701_22306800	ln_P_CRP_combined	14	22200701	3.09e-13	0.966	1904	0.477313	3989	0.00281362	0.0403603	NA	NA	NA	NA	NA	3.11e-14
chr14_22237301_22325600	ln_P_CRP_combined	14	22237301	6.25e-13	0.9089	1887	0.473051	3989	0.00281362	0.0403603	NA	NA	NA	NA	NA	6.15e-14
chr14_22261801_22301000	ln_P_CRP_combined	14	22261801	1.08e-13	0.9501	1903	0.477062	3989	0.00281362	0.0403603	NA	NA	NA	NA	NA	1.12e-14
chr14_22300901_22315800	ln_P_CRP_combined	14	22300901	1.45e-08	0.5589	29	0.00726999	3989	0.00354836	0.0230429	NA	NA	NA	NA	NA	1.27e-09
chr14_22307801_22374600	ln_P_CRP_combined	14	22307801	1.3e-12	0.8656	1908	0.478315	3989	0.00281362	0.0403603	NA	NA	NA	NA	NA	1.26e-13
chr14_22311501_22319900	ln_P_CRP_combined	14	22311501	2.15e-08	0.5311	1443	0.361745	3989	0.00354836	0.0230429	NA	NA	NA	NA	NA	1.85e-09
chr14_22316001_22323900	ln_P_CRP_combined	14	22316001	8.85e-09	0.533	25	0.00626724	3989	0.00354836	0.0230429	NA	NA	NA	NA	NA	7.91e-10
chr14_22369901_22415300	ln_P_CRP_combined	14	22369901	2.63e-13	0.8659	1807	0.452996	3989	0.00281362	0.0403603	NA	NA	NA	NA	NA	2.65e-14
chr14_22418401_22460000	ln_P_CRP_combined	14	22418401	4.82e-14	0.8796	1660	0.416144	3989	0.00281362	0.0403603	NA	NA	NA	NA	NA	5.09e-15
chr16_72057001_72058200	Gp_combined	16	72057001	1.51e-11	-0.2081	1908	0.607837	3139	3.02e-15	-0.0365419	NA	NA	NA	NA	NA	2.7e-24
chr1_628901_636500	ln_ins_fast_combined	1	628901	1e-10	-0.1179	11	0.00408315	2694	NA	NA	NA	NA	NA	NA	NA	NA
chr1_628901_636500	S_ApoA1_combined	1	628901	1.4e-06	0.07665	14	0.00407451	3436	NA	NA	NA	NA	NA	NA	NA	NA
chr1_628901_636500	S_hdlc_combined	1	628901	1.1e-06	0.06682	15	0.00372301	4029	NA	NA	NA	NA	NA	NA	NA	NA
chr1_628901_636500	S_hdlc_males	1	628901	1.68e-08	0.08351	13	0.00365271	3559	NA	NA	NA	NA	NA	NA	NA	NA
chr14_22465901_22468300	ln_P_CRP_combined	14	22465901	1.23e-08	0.5073	1708	0.428177	3989	NA	NA	NA	NA	NA	NA	NA	NA
chr14_22480701_22484000	ln_P_CRP_combined	14	22480701	3.83e-11	0.6707	1938	0.485836	3989	NA	NA	NA	NA	NA	NA	NA	NA
chr14_22490901_22495300	ln_P_CRP_combined	14	22490901	5.89e-08	0.6272	1595	0.39985	3989	NA	NA	NA	NA	NA	NA	NA	NA
chr16_18270201_18270600	SFA_FA_combined	16	18270201	1.1e-06	-0.1615	1602	0.569499	2813	NA	NA	NA	NA	NA	NA	NA	NA
chr4_180348801_180353300	S_krea_combined	4	180348801	1.41e-06	-0.3949	25	0.00627825	3982	NA	NA	NA	NA	NA	NA	NA	NA
chr7_142469201_142477400	ln_P_CRP_combined	7	142469201	1.61e-08	0.6905	1688	0.423164	3989	NA	NA	NA	NA	NA	NA	NA	NA
chr7_142471501_142477400	ln_P_CRP_combined	7	142471501	3.35e-08	0.5625	1854	0.464778	3989	NA	NA	NA	NA	NA	NA	NA	NA
chr7_142497501_142509300	ln_P_CRP_combined	7	142497501	5.55e-08	0.7106	1674	0.419654	3989	NA	NA	NA	NA	NA	NA	NA	NA
chr7_142497501_142528300	ln_P_CRP_combined	7	142497501	1.63e-10	1.017	1833	0.459514	3989	NA	NA	NA	NA	NA	NA	NA	NA
chr7_142497601_142525800	ln_P_CRP_combined	7	142497601	1.33e-10	0.9807	1818	0.455753	3989	NA	NA	NA	NA	NA	NA	NA	NA
chr7_142505601_142522700	ln_P_CRP_combined	7	142505601	4.11e-10	0.9419	1786	0.447731	3989	NA	NA	NA	NA	NA	NA	NA	NA
chr7_142517301_142524800	ln_P_CRP_combined	7	142517301	5.01e-08	0.6239	1819	0.456004	3989	NA	NA	NA	NA	NA	NA	NA	NA
chr7_142525801_142894000	ln_P_CRP_combined	7	142525801	4.66e-11	1.578	1150	0.288293	3989	NA	NA	NA	NA	NA	NA	NA	NA
chr7_38280601_38283000	ln_P_CRP_combined	7	38280601	3.52e-10	0.5623	1697	0.42542	3989	NA	NA	NA	NA	NA	NA	NA	NA
chr9_63160701_63161800	Gln_combined	9	63160701	1.25e-06	-0.7937	1214	0.432028	2810	NA	NA	NA	NA	NA	NA	NA	NA
